# Network analysis reveals a distinct axis of macrophage activation in response to conflicting inflammatory cues

**DOI:** 10.1101/844464

**Authors:** Xiaji Liu, Jingyuan Zhang, Angela C. Zeigler, Anders R. Nelson, Merry L. Lindsey, Jeffrey J. Saucerman

**Affiliations:** Department of Biomedical Engineering, University of Virginia, Charlottesville, VA, USA; Department of Cellular and Integrative Physiology, University of Nebraska Medical Center and Research Service, Nebraska-Western Iowa Health Care System, Omaha, NE 68198, USA

## Abstract

Macrophages are subject to a wide range of cytokine and pathogen signals in vivo, which contribute to differential activation and modulation of inflammation. Understanding the response to multiple, often conflicting, cues that macrophages experience requires a network perspective. Here, we integrate data from literature curation and mRNA expression profiles to develop a large-scale computational model of the macrophage signaling network. In response to stimulation across all pairs of 9 cytokine inputs, the model predicted activation along the classic M1-M2 polarization axis but also a second axis of macrophage activation that distinguishes unstimulated macrophages from a mixed phenotype induced by conflicting cues. Along this second axis, combinations of conflicting stimuli, interleukin 4 (IL4) with lipopolysaccharide (LPS), interferon-γ (IFNγ), IFNβ, or tumor necrosis factor-α (TNFα), produced mutual inhibition of several signaling pathways, e.g. nuclear factor κB (NFκB) and signal transducer and activator of transcription 6 (STAT6), but also mutual activation of the phosphoinositide 3-kinases (PI3K) signaling module. In response to combined IFNγ and IL4, the model predicted genes whose expression was mutually inhibited, e.g. inducible nitric oxide synthase (iNOS) and arginase 1 (Arg1), or mutually enhanced, e.g. IL4 receptor-α (IL4Rα) and suppressor of cytokine signaling 1 (SOCS1), which was validated by independent experimental data. Knockdown simulations further predicted network mechanisms underlying functional crosstalk, such as mutual STAT3/STAT6-mediated enhancement of IL4Rα expression. In summary, the computational model predicts that network crosstalk mediates a broadened spectrum of macrophage activation in response to mixed pro- and anti-inflammatory cytokine cues, making it useful for modeling in vivo scenarios.

**Summary sentence:** Network modeling of macrophage activation predicts responses to combinations of cytokines along both the M1-M2 polarization axis and a second axis associated with a mixed macrophage activation phenotype.
