## Supplementary Table S1 for "Network analysis reveals a distinct axis of macrophage activation in response to conflicting inflammatory cues"

### Sheet: species
Species information
module	ID	name	Yinit	Ymax	tau	type
inputs	TNFa	TNFa	0	1	0.1	protein
inputs	IL1	IL1	0	1	0.1	protein
inputs	IL6	IL6	0	1	0.1	protein
inputs	LPS	LPS	0	1	0.1	protein
inputs	IFNg		0	1	0.1	protein
inputs	IL4		0	1	0.1	protein
paracrine	IL12	IL12	0	1	0.1	protein
paracrine	IL10	IL10	0	1	0.1	protein
paracrine	IFNb	IFNb	0	1	0.1	protein
paracrine	IL12_mrna		0	1	0.5	mRNA
paracrine	IL10_mrna		0	1	0.5	mRNA
paracrine	IFNb_mrna		0	1	0.5	mRNA
IL1	IL1R		0	1	0.1	protein
LPS	CD14		0	1	0.1	protein
LPS	TLR4		0	1	0.1	protein
LPS	TRIF		0	1	0.1	protein
LPS	IRF3		0	1	0.1	protein
LPS	CCL5_mrna		0	1	0.5	mRNA
MyD88	MyD88		0	1	0.1	protein
MyD88	IRAK4		0	1	0.1	protein
MyD88	IRAK1		0	1	0.1	protein
MyD88	TAB1		0	1	0.1	protein
MyD88	TRAF6		0	1	0.1	protein
NFkB pathway	TAK1	TAK1	0	1	0.1	protein
NFkB pathway	NIK	NIK	0	1	0.1	protein
NFkB pathway	IKK	IKK	0	1	0.1	protein
NFkB pathway	IRF5	IRF5	0	1	0.1	protein
NFkB pathway	IKB	IKB	0	1	0.1	protein
NFkB pathway	NFKB	NFKB	0	1	0.1	protein
NFkB pathway	TNFa_mrna	TNFa_mrna	0	1	0.5	mRNA
NFkB pathway	IL15_mrna	IL15_mrna	0	1	0.5	mRNA
NFkB pathway	GMCSF_mrna	GMCSF_mrna	0	1	0.5	mRNA
NFkB pathway	Mcpt1_mrna	Mcpt1_mrna	0	1	0.5	mRNA
NFkB pathway	IL8_mrna	IL8_mrna	0	1	0.5	mRNA
NFkB pathway	IL18_mrna	IL18_mrna	0	1	0.5	mRNA
NFkB pathway	IKBa_mrna		0	1	0.5	mRNA
NFkB pathway	iNOS_mrna		0	1	0.5	mRNA
NFkB pathway	COX2_mrna		0	1	0.5	mRNA
NFkB pathway	CXCL10_mrna		0	1	0.5	mRNA
NFkB pathway	iNOS		0	1	1	protein
NFkB pathway	COX2		0	1	1	protein
NFkB pathway	CXCL10		0	1	1	protein
P38	MKK36		0	1	0.1	protein
P38	p38		0	1	0.1	protein
P38	SP1		0	1	0.1	protein
P38	ATF2		0	1	0.1	protein
P38	ELK1		0	1	0.1	protein
P38	MMP3_mrna		0	1	0.5	mRNA
P38	MMP7_mrna		0	1	0.5	mRNA
P38	MMP9_mrna		0	1	0.5	mRNA
P38	MMP12_mrna		0	1	0.5	mRNA
JNK	MKK47		0	1	0.1	protein
JNK	JNK		0	1	0.1	protein
JNK	cJun		0	1	0.1	protein
JNK	cFos		0	1	0.1	protein
JNK	AP1		0	1	0.1	protein
JNK	IL1_mrna		0	1	0.5	mRNA
JNK	IL6_mrna		0	1	0.5	mRNA
CREB	cAMP		0	1	0.1	smallMolecule
CREB	PKA		0	1	0.1	protein
CREB	CREB		0	1	0.1	protein
CREB	CEBPbeta		0	1	0.1	protein
CREB	TSG6		0	1	0.1	protein
CREB	CYP19		0	1	0.1	protein
ERK	cRaf		0	1	0.1	protein
ERK	SOS		0	1	0.1	protein
ERK	Ras		0	1	0.1	protein
ERK	MEK12		0	1	0.1	protein
ERK	ERK12		0	1	0.1	protein
ERK	ETS1		0	1	0.1	protein
ERK	MMP3		0	1	0.1	protein
ERK	MMP7		0	1	0.1	protein
ERK	MMP9		0	1	0.1	protein
TNFa	TNFR	TNFR	0	1	0.1	protein
TNFa	TRAF2	TRAF2	0	1	0.1	protein
IFNb	IFNbR		0	1	0.1	protein
IFNb	JAKIFNbR		0	1	0.1	protein
IFNg	IFNgR		0	1	0.1	protein
IFNg	GSK3		0	1	0.1	protein
IFNg	JAK12_IFNg		0	1	0.1	protein
IFNg	SHP2		0	1	0.1	protein
IFNg	STAT1		0	1	0.1	protein
IFNg	IRF1_mrna		0	1	0.5	mRNA
IFNg	SOCS1_mrna		0	1	0.5	mRNA
IFNg	Myc_mrna		0	1	0.5	mRNA
IFNg	SMAD7_mrna		0	1	0.5	mRNA
IFNg	ICAM1_mrna		0	1	0.5	mRNA
IFNg	IRF1		0	1	1	protein
IFNg	SOCS1		0	1	1	protein
IL12	IL12Rb1	IL12 Receptor	0	1	0.1	protein
IL12	STAT4		0	1	0.1	protein
IL12	IFNg_mrna		0	1	0.5	mRNA
IL6	GP130		0	1	0.1	protein
IL6	IL6R		0	1	0.1	protein
IL6	JAK2		0	1	0.1	protein
IL6	GRB2		0	1	0.1	protein
IL6	STAT3		0	1	0.1	protein
IL6	BCL3		0	1	0.1	protein
IL6	A2M_mrna		0	1	0.5	mRNA
IL6	CRP_mrna		0	1	0.5	mRNA
IL6	VEGF_mrna		0	1	0.5	mRNA
IL6	SOCS3_mrna		0	1	0.5	mRNA
IL6	SOCS3		0	1	1	protein
IL10	IL10R		0	1	0.1	protein
IL10	JAK1IL10R		0	1	0.1	protein
IL4	IL4R		0	1	0.1	protein
IL4	JAK13_IL4		0	1	0.1	protein
IL4	STAT6		0	1	0.1	protein
IL4	CCL17_mrna		0	1	0.5	mRNA
IL4	PPARg_mrna		0	1	0.5	mRNA
IL4	IL4Ra_mrna		0	1	0.5	mRNA
IL4	Arg1_mrna		0	1	0.5	mRNA
IL4	CD23_mrna		0	1	0.5	mRNA
IL4	AMAC1_mrna		0	1	0.5	mRNA
IL4	KLF4_mrna		0	1	0.5	mRNA
IL4	Fizz1_mrna		0	1	0.5	mRNA
IL4	Ym1_mrna		0	1	0.5	mRNA
IL4	CCL17		0	1	1	protein
IL4	PPARg		0	1	1	protein
IL4	Arg1		0	1	1	protein
IL4	CD23		0	1	1	protein
IL4	AMAC1		0	1	1	protein
IL4	KLF4		0	1	1	protein
IL4	Fizz1		0	1	1	protein
IL4	Ym1		0	1	1	protein
PI3K	PI3K		0	1	0.1	protein
PI3K	AKT		0	1	0.1	protein
PI3K	MCL1		0	1	0.1	protein
Pseudo	TNFa_trans	Translation	0	1	1	protein
Pseudo	IL1_trans	Translation	0	1	1	protein
Pseudo	IL6_trans	Translation	0	1	1	protein
Pseudo	IFNg_trans	Translation	0	1	1	protein
Pseudo	IL12_trans	Translation	0	1	1	protein
Pseudo	IL10_trans	Translation	0	1	1	protein
Pseudo	IFNb_trans	Translation	0	1	1	protein
Pseudo	IKB_trans	Translation	0	1	1	protein
Pseudo	IL4R_trans	Translation	0	1	1	protein

### Sheet: reactions
Reaction Information
module	ID	Rule	Weight	n	EC50	PMID
TNFa	r1	=> TNFa	0.05	1.4	0.5
IL1	r2	=> IL1	0.05	1.4	0.5
IL6	r3	=> IL6	0.05	1.4	0.5
LPS	r4	=> LPS	0.05	1.4	0.5
IFNg	r5	=> IFNg	0.05	1.4	0.5
IL4	r6	=> IL4	0.05	1.4	0.5
IL10	r7	=> IL10	0.05	1.4	0.5
IFNb	r8	=> IFNb	0.05	1.4	0.5
IL12	r9	=> IL12	0.05	1.4	0.5
IL1	r10	IL1 & !STAT6 => IL1R	1	1.4	0.5	22378047; 19171876
IL1	r11	IL1R => MyD88	1	1.4	0.5	19171876
LPS	r12	LPS => CD14	1	1.4	0.5	25506346
LPS	r13	CD14 => TLR4	1	1.4	0.5	25506346
LPS	r14	TLR4 => PI3K	1	1.4	0.5	2428077
LPS	r15	TLR4 => TRIF	1	1.4	0.5	25506346; 21455117
LPS	r16	TRIF => IRF3	1	1.4	0.5	25506346; 21455117
LPS	r17	IRF3 => TNFa_mrna	1	1.4	0.5	25506346
LPS	r18	IRF3 => IFNb_mrna	1	1.4	0.5	25506346; 19171876
LPS	r19	IRF3 => CCL5_mrna	1	1.4	0.5	25506346
LPS	r20	TLR4 => MyD88	1	1.4	0.5	21455117; 18927610
LPS	r21	MyD88 & !SOCS1 => IRAK4	1	1.4	0.5	17525754;
LPS	r22	IRAK4 => IRAK1	1	1.4	0.5	21455117; 18927610
LPS	r23	IRAK1 => TRAF6	1	1.4	0.5	21455117; 18927610
LPS	r24	TRAF6 & !SOCS3 => TAB1	1	1.4	0.5	17525754; 21455117
LPS	r25	TAB1 => TAK1	1	1.4	0.5	21455117; 18927610
LPS	r26	TRAF6 => STAT1	1	1.4	0.5	25027037; 12172544
TNFa	r27	TNFa => TNFR	1	1.4	0.5	24659790
TNFa	r28	TNFR => TRAF2	1	1.4	0.5	24659790
TNFa	r29	TRAF2 & !SOCS3 => TAK1	0.5	1.4	0.5	24659790
JNK	r30	TAK1 => MKK47	1	1.4	0.5	21455117; 18927610
JNK	r31	MKK47 => JNK	1	1.4	0.5	21455117; 18927610
JNK	r32	JNK => cJun	1	1.4	0.5	21455117
JNK	r33	JNK => ELK1	1	1.4	0.5	21455117
JNK	r34	!GSK3 & cJun & cFos => AP1	1	1.4	0.5	17502339; 21095632
JNK	r35	cJun & cFos & !PPARg => AP1	1	1.4	0.5	17502339; 21095632
JNK	r36	AP1 => IL1_mrna	1	1.4	0.5	17502339
JNK	r37	AP1 => IL6_mrna	1	1.4	0.5	17502339
JNK	r38	AP1 => IL10_mrna	1	1.4	0.5	26116503; 26883107
JNK	r39	IL1_mrna => IL1_trans	0.5	1.4	0.5	17502339
JNK	r40	IL6_mrna => IL6_trans	0.5	1.4	0.5	17502339
NFkB	r41	TAK1 => NIK	1	1.4	0.5	12360211; 21455117
NFkB	r42	NIK => IKK	1	1.4	0.5	12360211
NFkB	r43	IKK => IRF5	1	1.4	0.5	25326418; 22025054
NFkB	r44	IRF5 => IFNb_mrna	1	1.4	0.5	25326418; 22025054
NFkB	r45	!IKK => IKB	1	1.4	0.5	12360211
NFkB	r46	SOCS1 => IKB	0.5	1.4	0.5	12360211; 21455117
NFkB	r47	PPARg => IKB	0.5	1.4	0.5	14690596; 22025054
NFkB	r48	!IKB => NFKB	0.5	1.4	0.5	12360211; 21455117
NFkB	r49	GSK3 => NFKB	1	1.4	0.5	16007092
NFkB	r50	NFKB => TNFa_mrna	1	1.4	0.5	12360211; 21455117
NFkB	r51	TNFa_mrna => TNFa_trans	0.5	1.4	0.5	12360211; 21455117
NFkB	r52	NFKB => IL15_mrna	1	1.4	0.5	12360211; 21455117
NFkB	r53	NFKB => GMCSF_mrna	1	1.4	0.5	12360211; 21455117
NFkB	r54	NFKB => Mcpt1_mrna	1	1.4	0.5	12360211; 21455117
NFkB	r55	NFKB => IL8_mrna	1	1.4	0.5	12360211; 21455117
NFkB	r56	NFKB => IL10_mrna	1	1.4	0.5	22428854
NFkB	r57	NFKB => IL12_mrna	1	1.4	0.5	26116503
NFkB	r58	NFKB => IL18_mrna	1	1.4	0.5	12360211
NFkB	r59	NFKB => IKBa_mrna	1	1.4	0.5	12360211
NFkB	r60	IKBa_mrna => IKB_trans	0.5	1.4	0.5	12360211
NFkB	r61	NFKB => iNOS_mrna	1	1.4	0.5	12360211; 7508926
NFkB	r62	iNOS_mrna & !Arg1=>iNOS	0.5	1.4	0.5	12360211; 7508926; 20510870
NFkB	r63	NFKB=>CXCL10_mrna	1	1.4	0.5	15530839
NFkB	r64	NFKB=>COX2_mrna	1	1.4	0.5	12360211; 18802049
NFkB	r65	COX2_mrna=>COX2	0.5	1.4	0.5	12360211; 18802049
NFkB	r66	COX2 =>cAMP	1	1.4	0.5	12360211; 18802049
NFkB	r67	cAMP => PKA	1	1.4	0.5	12360211; 18802049
p38	r68	TAK1 => MKK36	1	1.4	0.5	18927610
p38	r69	MKK36 => p38	1	1.4	0.5	18927610
p38	r70	p38 => SP1	0.5	1.4	0.5	11278848
p38	r71	p38 => ATF2	1	1.4	0.5	18927610
p38	r72	p38 => ELK1	1	1.4	0.5	18927610
p39	r73	p38 => STAT1	1	1.4	0.5	20011115
p38	r74	SP1 => IL10_mrna	0.5	1.4	0.5	11278848
p38	r75	IL10_mrna => IL10_trans	0.5	1.4	0.5	22428854
p38	r76	ATF2 & ELK1 => MMP3_mrna	1	1.4	0.5	18772495
p38	r77	ATF2 & ELK1 => MMP7_mrna	1	1.4	0.5	18772495
p38	r78	ATF2 & ELK1 => MMP9_mrna	1	1.4	0.5	18772495
p38	r79	MMP3_mrna => MMP3	0.5	1.4	0.5	18772495
p38	r80	MMP7_mrna => MMP7	0.5	1.4	0.5	18772495
p38	r81	MMP9_mrna => MMP9	0.5	1.4	0.5	18772495
ERK	r82	TRAF6 => cRaf	1	1.4	0.5	15067049; 19667062
ERK	r83	cRaf => MEK12	1	1.4	0.5	15067049; 19667062
ERK	r84	MEK12 => ERK12	1	1.4	0.5	15067049; 19667062
ERK	r85	ERK12 => cFos	1	1.4	0.5	15067049; 19667062
ERK	r86	ERK12 => ETS1	0.5	1.4	0.5	15067049; 19667062
ERK	r87	ETS1 => MMP3_mrna	0.5	1.4	0.5	18772495;
ERK	r88	ETS1 => MMP7_mrna	0.5	1.4	0.5	18772495;
ERK	r89	ETS1 => MMP9_mrna	0.5	1.4	0.5	18772495;
CREB	r90	ERK12 & !GSK3 => CREB	1	1.4	0.5	26116503; 24227629
CREB	r91	p38 & !GSK3 => CREB	1	1.4	0.5	26116503; 22952890; 22025054
CREB	r92	PKA & !GSK3 => CREB	1	1.4	0.5	17502339
CREB	r93	CREB => SOCS3_mrna	1	1.4	0.5	17502339
CREB	r94	CREB => SOCS1_mrna	1	1.4	0.5	17502339
CREB	r95	CREB & STAT6 => KLF4_mrna	0.5	1.4	0.5	25934862
CREB	r96	CREB => IL10_mrna	1	1.4	0.5	17502339
CREB	r97	CREB => CEBPbeta	1	1.4	0.5	22140263; 26116503; 26883107; 22025054
CREB	r98	CEBPbeta => IL10_mrna	0.5	1.4	0.5	22140263; 26116503; 26883107
CREB	r99	CEBPbeta => TSG6	1	1.4	0.5	24219909; 22025054
CREB	r100	CEBPbeta => CYP19	1	1.4	0.5	24219909; 22025054
CREB	r101	CEBPbeta & AP1 => IL1_mrna	1	1.4	0.5	15561713
IFNg	r102	IFNg => IFNgR	1	1.4	0.5	25027037; 12172544
IFNg	r103	IFNgR & !SOCS1 => JAK12_IFNg	1	1.4	0.5	19017994;
IFNg	r104	!SHP2 & JAK12_IFNg => STAT3	0.5	1.4	0.5	18550525
IFNg	r105	JAK12_IFNg & !GSK3 => STAT3	0.5	1.4	0.5	18832710; 25225672
IFNg	r106	JAK12_IFNg & !SHP2 => STAT1	1	1.4	0.5	18832710; 25225672
IFNg	r107	STAT1 => IL6_mrna	0.5	1.4	0.5	21158907
IFNg	r108	STAT1 => IRF1_mrna	1	1.4	0.5	25027037; 12172544
IFNg	r109	STAT1 => ERK12	0.5	1.4	0.5	25027037; 12172545
IFNg	r110	STAT1 & !PPARg => NFKB	1	1.4	0.5	25027037; 12172546
IFNg	r111	IRF1_mrna => IRF1	1	1.4	0.5	25027037; 12172544
IFNg	r112	IRF1 => SOCS1_mrna	1	1.4	0.5	19017994;
IFNg	r113	SOCS1_mrna => SOCS1	0.5	1.4	0.5	19017994;
IFNg	r114	IRF1 => IFNb_mrna	1	1.4	0.5	11896392
IFNg	r115	IRF1 => IL12_mrna	1	1.4	0.5	27626941
IFNg	r116	IRF1=>TNFa_mrna	1	1.4	0.5	27626941; 18802049
IFNg	r117	IRF1=>iNOS_mrna	1	1.4	0.5	27626941; 19171876; 20011115
IFNg	r118	STAT1 => ICAM1_mrna	1	1.4	0.5	25027037; 12172544
IFNg	r119	STAT1 => SMAD7_mrna	1	1.4	0.5	25027037; 12172544
IFNg	r120	STAT1 => CXCL10_mrna	1	1.4	0.5	25027037; 12172544
IFNg	r121	CXCL10_mrna => CXCL10	0.5	1.4	0.5	25027037; 12172544
IFNb	r122	IFNb_mrna => IFNb_trans	0.5	1.4	0.5	16571771; 19161415
IFNb	r123	IFNb => IFNbR	1	1.4	0.5	16571771; 19161416
IFNb	r124	IFNbR & !SOCS1 => JAKIFNbR	1	1.4	0.5	19017994; 17928529
IFNb	r125	JAKIFNbR => STAT1	1	1.4	0.5	16571771; 19161415
IL12	r126	IL12_mrna => IL12	0.5	1.4	0.5	15611248
IL12	r127	IL12 => IL12Rb1	1	1.4	0.5	15611248
IL12	r128	IL12Rb1 & !SOCS3 => STAT4	1	1.4	0.5	15611248; 17525754;
IL12	r129	STAT4 => IFNg_mrna	1	1.4	0.5	15611248
IL12	r130	IFNg_mrna => IFNg_trans	0.5	1.4	0.5	15611248
IL6	r131	IL6 => IL6R	1	1.4	0.5	12403768
IL6	r132	IL6R & !AKT=> GSK3	1	1.4	0.5	21095632
IL6	r133	IL6R => GP130	1	1.4	0.5	12403768
IL6	r134	GP130 & !SOCS3 => JAK2	1	1.4	0.5	12403768
IL6	r135	JAK2 => SHP2	1	1.4	0.5	27658964
IL6	r136	SHP2 => GRB2	0.5	1.4	0.5	12773095
IL6	r137	!SHP2 & JAK2 => STAT3	1	1.4	0.5	12403768; 18550525
IL6	r138	!GSK3 & JAK2 => STAT3	0.5	1.4	0.5	21095632
IL6	r139	STAT3 => A2M_mrna	1	1.4	0.5	12403768
IL6	r140	STAT3 => CRP_mrna	1	1.4	0.5	12403769
IL6	r141	STAT3 => IL4Ra_mrna	1	1.4	0.5	12403770
IL6	r142	STAT3 => VEGF_mrna	1	1.4	0.5	12403771
IL6	r143	STAT3 => SOCS1_mrna	1	1.4	0.5	12403772
IL6	r144	STAT3 => SOCS3_mrna	0.5	1.4	0.5	12403768
IL6	r145	SOCS3_mrna & !STAT6 => SOCS3	0.5	1.4	0.5	12403768
IL6	r146	STAT3 => IL10_mrna	1	1.4	0.5	12907457
IL6	r147	STAT3 => BCL3	1	1.4	0.5	12907458
IL6	r148	BCL3 => IKB	1	1.4	0.5	19879064
IL10	r149	IL10 => IL10R	1	1.4	0.5	17525754
IL10	r150	IL10R => JAK1IL10R	1	1.4	0.5	17525754
IL10	r151	JAK1IL10R & !GSK3 => STAT3	0.5	1.4	0.5	18550525
IL10	r152	IL10R => PI3K	1	1.4	0.5	25512602
PI3K	r153	GRB2 => PI3K	1	1.4	0.5	19109239;20510870
PI3K	r154	PI3K => AKT	1	1.4	0.5	17502339; 20510870
PI3K	r155	!AKT & IFNgR => GSK3	1	1.4	0.5	18550525;22140263; 26883107
PI3K	r156	TNFR & !AKT => GSK3	1	1.4	0.5	21602809
PI3K	r157	AKT => MCL1	1	1.4	0.5	20011115
PI3K	r158	GRB2 => SOS	0.5	1.4	0.5	20011115
PI3K	r159	SOS => Ras	0.5	1.4	0.5	20011115
PI3K	r160	Ras & !AKT => cRaf	0.5	1.4	0.5	20011115
PI3K	r161	Ras & !AKT => MKK36	1	1.4	0.5	20011115
IL4	r162	IL4 => IL4R	1	1.4	0.5	22378047; 20510870
IL4	r163	IL4R => GRB2	0.5	1.4	0.5	19109239;20510870
IL4	r164	IL4R & !SOCS1 => JAK13_IL4	1	1.4	0.5	20510870; 27507812
IL4	r165	JAK13_IL4 & !SHP2 => STAT6	1	1.4	0.5	20510870; 25127857
IL4	r166	JAK13_IL4 & !STAT1 => STAT6	1	1.4	0.5	20510870; 19109239; 22025054
IL4	r167	STAT6 => Myc_mrna	1	1.4	0.5	22378047
IL4	r168	STAT6 => CCL17_mrna	1	1.4	0.5	19109239;20510870
IL4	r169	CCL17_mrna => CCL17	0.5	1.4	0.5	19109239;20510870
IL4	r170	STAT6 => PPARg_mrna	1	1.4	0.5	20510870; 22378047
IL4	r171	PPARg_mrna => PPARg	1	1.4	0.5	20510870; 22378047
IL4	r172	KLF4 => PPARg_mrna	1	1.4	0.5	20510870; 22378047
IL4	r173	STAT6 => IL4Ra_mrna	0.5	1.4	0.5	19109239;20510870
IL4	r174	IL4Ra_mrna => IL4R_trans	0.5	1.4	0.5	19109239;20510870
IL4	r175	STAT6 => SOCS1_mrna	1	1.4	0.5	20510870; 22378047
IL4	r176	STAT6 => Arg1_mrna	1	1.4	0.5	20510870; 22378047
IL4	r177	Arg1_mrna & !iNOS => Arg1	0.5	1.4	0.5	20510870; 19109239;20510870
IL4	r178	STAT6 => CD23_mrna	1	1.4	0.5	19109239;20510870
IL4	r179	CD23_mrna => CD23	0.5	1.4	0.5	19109239;20510870
IL4	r180	STAT6 => AMAC1_mrna	1	1.4	0.5	19109239;20510870
IL4	r181	AMAC1_mrna => AMAC1	0.5	1.4	0.5	19109239;20510870
IL4	r182	STAT6 => Ym1_mrna	1	1.4	0.5	19109239;20510870
IL4	r183	Ym1_mrna => Ym1	0.5	1.4	0.5	19109239;20510870
IL4	r184	STAT6 => Fizz1_mrna	1	1.4	0.5	20510870; 22378047
IL4	r185	Fizz1_mrna => Fizz1	0.5	1.4	0.5	20510870; 22378047
IL4	r186	STAT6 => MMP12_mrna	1	1.4	0.5	1564418; 16479545
IL4	r187	STAT6 => KLF4_mrna	1	1.4	0.5	22378047
IL4	r188	KLF4_mrna=>KLF4	1	1.4	0.5	22378047
IL4	r189	KLF4 & JAK13_IL4 => STAT6	1	1.4	0.5	25934862
Pseudo	r190	TNFa_trans => TNFa	1	1.4	0.5
Pseudo	r191	IL1_trans => IL1	1	1.4	0.5
Pseudo	r192	IL6_trans => IL6	1	1.4	0.5
Pseudo	r193	IFNg_trans => IFNg	1	1.4	0.5
Pseudo	r194	IL12_trans => IL12	1	1.4	0.5
Pseudo	r195	IL10_trans => IL10	1	1.4	0.5
Pseudo	r196	IFNb_trans => IFNb	1	1.4	0.5
Pseudo	r197	IKB_trans => IKB	1	1.4	0.5
Pseudo	r198	IL4R_trans & IL4 => IL4R	1	1.4	0.5
